# YAP/TAZ create a physical niche for the maintenance of adult neural stem cell quiescence

**DOI:** 10.1101/2025.06.27.661955

**Authors:** Laura Blasco-Chamarro, Pau García-Bolufer, Pere Duart-Abadia, Antonio Jordán-Pla, Mª Salomé Sirerol-Piquer, Pau Carrillo-Barberà, Chiara Sgattoni, Isabel Mateos-White, Cristina Gil-Sanz, Jose Manuel Morante-Redolat, Isabel Fariñas

## Abstract

Adult stem cells inhabit specialized niches where local and systemic cues regulate their behavior. In the mouse ventricular-subventricular zone (V-SVZ), neural stem cells (NSCs) dynamically transition between quiescence and activation and reside amidst unique deposits of extracellular matrix (ECM) known as fractones. We show that NSCs that enter quiescence in response to BMP4 secrete a complex ECM that, on its own, is capable of inducing NSC quiescence. This specific ECM triggers the nuclear translocation of Yes-associated protein (YAP), to induce further ECM remodeling and adhesion. Together, the BMP-ECM-YAP pathway creates a two-step mechanism where a soluble and transient quiescence-inducing signal leads to the formation of a physical niche to maintain the quiescent state. In the intact niche, YAP and its paralog TAZ (Transcriptional coactivator with PDZ-binding motif) essentially sustain quiescence by preserving fractones and the characteristic structural organization. Moreover, our findings reveal a previously unrecognized role for YAP/TAZ in quiescence.
