## Supplementary data 2 for "YAP/TAZ create a physical niche for the maintenance of adult neural stem cell quiescence"

### Sheet: Hoja1
Gene name	Matriome category	Subcategory	Identified
Col16a1	Core matrisome	Collagens	bMtx/cMtx
Col11a1	Core matrisome	Collagens	bMtx/cMtx
Col5a2	Core matrisome	Collagens	bMtx/cMtx
Col5a1	Core matrisome	Collagens	bMtx/cMtx
Col11a2	Core matrisome	Collagens	bMtx
Col12a1	Core matrisome	Collagens	bMtx
Lama4	Core matrisome	ECM Glycoproteins	bMtx/cMtx
Nell2	Core matrisome	ECM Glycoproteins	bMtx/cMtx
Sned1	Core matrisome	ECM Glycoproteins	bMtx/cMtx
Sparc	Core matrisome	ECM Glycoproteins	bMtx/cMtx
Thbs4	Core matrisome	ECM Glycoproteins	bMtx/cMtx
Igfbp4	Core matrisome	ECM Glycoproteins	bMtx/cMtx
Lama5	Core matrisome	ECM Glycoproteins	bMtx/cMtx
Ndnf	Core matrisome	ECM Glycoproteins	bMtx/cMtx
Pcolce	Core matrisome	ECM Glycoproteins	bMtx/cMtx
Svep1	Core matrisome	ECM Glycoproteins	bMtx/cMtx
Thbs3	Core matrisome	ECM Glycoproteins	bMtx/cMtx
Ltbp3	Core matrisome	ECM Glycoproteins	bMtx/cMtx
Fbn1	Core matrisome	ECM Glycoproteins	bMtx/cMtx
Aebp1	Core matrisome	ECM Glycoproteins	bMtx/cMtx
Agrn	Core matrisome	ECM Glycoproteins	bMtx/cMtx
Mfap1a	Core matrisome	ECM Glycoproteins	bMtx/cMtx
Fbln7	Core matrisome	ECM Glycoproteins	bMtx/cMtx
Lamc1	Core matrisome	ECM Glycoproteins	bMtx/cMtx
Mfge8	Core matrisome	ECM Glycoproteins	bMtx/cMtx
Fn1	Core matrisome	ECM Glycoproteins	bMtx/cMtx
Lamb2	Core matrisome	ECM Glycoproteins	bMtx/cMtx
Papln	Core matrisome	ECM Glycoproteins	bMtx/cMtx
Vit	Core matrisome	ECM Glycoproteins	bMtx/cMtx
Ecm2	Core matrisome	ECM Glycoproteins	bMtx/cMtx
Eln	Core matrisome	ECM Glycoproteins	bMtx/cMtx
Fndc1	Core matrisome	ECM Glycoproteins	bMtx/cMtx
Igfbp2	Core matrisome	ECM Glycoproteins	bMtx/cMtx
Igfbp3	Core matrisome	ECM Glycoproteins	bMtx/cMtx
Igfbp5	Core matrisome	ECM Glycoproteins	bMtx/cMtx
Igsf10	Core matrisome	ECM Glycoproteins	bMtx/cMtx
Ltbp1	Core matrisome	ECM Glycoproteins	bMtx/cMtx
Matn2	Core matrisome	ECM Glycoproteins	bMtx/cMtx
Ntn1	Core matrisome	ECM Glycoproteins	bMtx/cMtx
Ntn3	Core matrisome	ECM Glycoproteins	bMtx/cMtx
Pxdn	Core matrisome	ECM Glycoproteins	bMtx/cMtx
Smoc1	Core matrisome	ECM Glycoproteins	bMtx/cMtx
Spon1	Core matrisome	ECM Glycoproteins	bMtx/cMtx
Tnc	Core matrisome	ECM Glycoproteins	bMtx/cMtx
Tnfaip6	Core matrisome	ECM Glycoproteins	bMtx/cMtx
Ecm1	Core matrisome	ECM Glycoproteins	bMtx
Igfbp7	Core matrisome	ECM Glycoproteins	bMtx
Nid2	Core matrisome	ECM Glycoproteins	bMtx
Npnt	Core matrisome	ECM Glycoproteins	bMtx
Reln	Core matrisome	ECM Glycoproteins	bMtx
Slit3	Core matrisome	ECM Glycoproteins	bMtx
Sparcl1	Core matrisome	ECM Glycoproteins	bMtx
Tnr	Core matrisome	ECM Glycoproteins	bMtx
Vwa1	Core matrisome	ECM Glycoproteins	bMtx
Vwa5a	Core matrisome	ECM Glycoproteins	bMtx
Adam22	Matrisome-associated	ECM Regulators	bMtx/cMtx
Cd109	Matrisome-associated	ECM Regulators	bMtx/cMtx
Egln1	Matrisome-associated	ECM Regulators	bMtx/cMtx
Ctsa	Matrisome-associated	ECM Regulators	bMtx/cMtx
Adamts12	Matrisome-associated	ECM Regulators	bMtx/cMtx
Ctsc	Matrisome-associated	ECM Regulators	bMtx/cMtx
Ctsh	Matrisome-associated	ECM Regulators	bMtx/cMtx
Plod1	Matrisome-associated	ECM Regulators	bMtx/cMtx
Adam17	Matrisome-associated	ECM Regulators	bMtx/cMtx
Plau	Matrisome-associated	ECM Regulators	bMtx/cMtx
P4ha1	Matrisome-associated	ECM Regulators	bMtx/cMtx
Plod3	Matrisome-associated	ECM Regulators	bMtx/cMtx
Adam10	Matrisome-associated	ECM Regulators	bMtx/cMtx
Plod2	Matrisome-associated	ECM Regulators	bMtx/cMtx
Ctsd	Matrisome-associated	ECM Regulators	bMtx/cMtx
Ctsl	Matrisome-associated	ECM Regulators	bMtx/cMtx
Cst3	Matrisome-associated	ECM Regulators	bMtx/cMtx
Pcsk6	Matrisome-associated	ECM Regulators	bMtx/cMtx
Adamts1	Matrisome-associated	ECM Regulators	bMtx/cMtx
Bmp1	Matrisome-associated	ECM Regulators	bMtx/cMtx
Htra1	Matrisome-associated	ECM Regulators	bMtx/cMtx
Mmp14	Matrisome-associated	ECM Regulators	bMtx/cMtx
Mmp15	Matrisome-associated	ECM Regulators	bMtx/cMtx
Plat	Matrisome-associated	ECM Regulators	bMtx/cMtx
Serpine2	Matrisome-associated	ECM Regulators	bMtx/cMtx
Serpinh1	Matrisome-associated	ECM Regulators	bMtx/cMtx
Sulf2	Matrisome-associated	ECM Regulators	bMtx/cMtx
Adamts16	Matrisome-associated	ECM Regulators	bMtx
Cstb	Matrisome-associated	ECM Regulators	bMtx
Ctsb	Matrisome-associated	ECM Regulators	bMtx
Fam20c	Matrisome-associated	ECM Regulators	bMtx
Itih5	Matrisome-associated	ECM Regulators	bMtx
Loxl1	Matrisome-associated	ECM Regulators	bMtx
Loxl3	Matrisome-associated	ECM Regulators	bMtx
Mmp19	Matrisome-associated	ECM Regulators	bMtx
Ngly1	Matrisome-associated	ECM Regulators	bMtx
Pcsk5	Matrisome-associated	ECM Regulators	bMtx
Serpinf1	Matrisome-associated	ECM Regulators	bMtx
Timp3	Matrisome-associated	ECM Regulators	bMtx
Gpc1	Matrisome-associated	ECM-affiliated Proteins	bMtx/cMtx
Sema6d	Matrisome-associated	ECM-affiliated Proteins	bMtx/cMtx
Lgals1	Matrisome-associated	ECM-affiliated Proteins	bMtx/cMtx
Cspg4	Matrisome-associated	ECM-affiliated Proteins	bMtx/cMtx
Sema3a	Matrisome-associated	ECM-affiliated Proteins	bMtx/cMtx
Sema3c	Matrisome-associated	ECM-affiliated Proteins	bMtx/cMtx
Anxa2	Matrisome-associated	ECM-affiliated Proteins	bMtx
C1qtnf5	Matrisome-associated	ECM-affiliated Proteins	bMtx
Sema6a	Matrisome-associated	ECM-affiliated Proteins	bMtx
Hspg2	Core matrisome	Proteoglycans	bMtx/cMtx
Bcan	Core matrisome	Proteoglycans	bMtx/cMtx
Chadl	Core matrisome	Proteoglycans	bMtx/cMtx
Hapln4	Core matrisome	Proteoglycans	bMtx/cMtx
Ncan	Core matrisome	Proteoglycans	bMtx/cMtx
Vcan	Core matrisome	Proteoglycans	bMtx/cMtx
Cx3cl1	Matrisome-associated	Secreted Factors	bMtx/cMtx
Fstl1	Matrisome-associated	Secreted Factors	bMtx/cMtx
Vegfc	Matrisome-associated	Secreted Factors	bMtx/cMtx
Angpt2	Matrisome-associated	Secreted Factors	bMtx/cMtx
Frzb	Matrisome-associated	Secreted Factors	bMtx/cMtx
Pdgfc	Matrisome-associated	Secreted Factors	bMtx/cMtx
Hcfc1	Matrisome-associated	Secreted Factors	bMtx/cMtx
Gdf15	Matrisome-associated	Secreted Factors	bMtx/cMtx
Tgfb2	Matrisome-associated	Secreted Factors	bMtx/cMtx
Angpt1	Matrisome-associated	Secreted Factors	bMtx
Chrd	Matrisome-associated	Secreted Factors	bMtx
Fgf1	Matrisome-associated	Secreted Factors	bMtx
Gdf10	Matrisome-associated	Secreted Factors	bMtx
Hbegf	Matrisome-associated	Secreted Factors	bMtx
Pdgfd	Matrisome-associated	Secreted Factors	bMtx
Scube3	Matrisome-associated	Secreted Factors	bMtx
Wif1	Matrisome-associated	Secreted Factors	bMtx
